# Establishment of terminal selector combinations in optic lobe neurons

**DOI:** 10.1101/2024.02.05.578975

**Authors:** Félix Simon, Isabel Holguera, Yen-Chung Chen, Jennifer Malin, Priscilla Valentino, Claire Njoo-Deplante, Rana Naja El-Danaf, Katarina Kapuralin, Ted Erclik, Nikolaos Konstantinides, Mehmet Neset Özel, Claude Desplan

## Abstract

The medulla is the part of the *Drosophila* optic lobe with the greatest neuronal diversity, in which the identity of each neuronal type is specified in progenitors and newborn neurons via the integration of temporal, spatial, and Notch-driven patterning mechanisms. This identity is maintained in differentiating and adult neurons by the expression of neuronal type-specific combinations of terminal selectors, which are transcription factors expressed continuously during development and in the adult that are thought to control all neuronal type-specific gene expression. However, how the patterning mechanisms establish terminal selector expression is unknown. We have previously characterized the temporal and Notch origin of medulla neurons. Here we have used single-cell mRNA-sequencing to characterize their spatial origins and identified two new spatial subdomains. Together, this makes the medulla the first complex brain structure for which the patterning mechanisms specifying the identity of each neuronal type are known. This knowledge allowed us to identify correlations between patterning information, terminal selector expression and neuronal features. Our results suggest that different subsets of the patterning information accessible to a given neuronal type control the expression of each of its terminal selectors and of modules of terminal features, including neurotransmitter identity. Therefore, the evolution of new neuronal types could rely on the acquisition of modules of neuronal features pre-determined by their developmental origin.
