## Supplementary material for "Establishment of terminal selector combinations in optic lobe neurons": Annex 3: Morphology_QualitSevClust_P30_NO_Regular_mOPC_results.csv

Features	Top_predictors	%IncMSE	OOBE	MCC_TestObs_TestPreds
Synperiodic	Notch	35.82	22.73	0.666666666666667
Columnar	Notch	0	0	Predicted values are identical
Horizontal	Notch	0	0	Predicted values are identical
Branched	Notch	-0.51	17.86	Predicted values are identical
Branched_lobula_lobula_plate	Notch	-1.41	14.29	Predicted values are identical
Severall_columnar_branches	Notch	3.87	17.86	Predicted values are identical
Severall_columnar_branches_lamina	Notch	0	0	Predicted values are identical
Severall_columnar_branches_medulla	Notch	0	17.86	Predicted values are identical
Severall_columnar_branches_medulla_filtered	Notch	2.4	17.86	Predicted values are identical
Narrow_field_only	Notch	41.41	16	0.25
Wide_field_only	Notch	44.71	20	0.707106781186548
Narrow_and_wide_field	Notch	-1.97	8.33	Predicted values are identical
Wide_field_small	Notch	32.37	26.09	0
Wide_field_large	Notch	0	8.7	Predicted values are identical
All_tiling_neurons	Notch	11.02	62.5	Predicted values are identical
Intrinsic_medulla	Notch	50.18	17.86	0.75
Targets_lamina	Notch	0	0	Predicted values are identical
Targets_all_lamina	Notch	0	0	Predicted values are identical
Targets_prox_and_dist_medulla	Notch	31.08	25.93	0.730296743340221
Targets_prox_and_dist_medulla_filtered	Notch	39.46	23.08	0.416666666666667
Targets_only_proximal_medulla	Notch	0	11.11	Predicted values are identical
Targets_only_proximal_medulla_filtered	Notch	0	7.69	Predicted values are identical
Targets_only_distal_medulla	Notch	9.96	66.67	0.4
Targets_only_distal_medulla_filtered	Notch	4.53	30.77	Predicted values are identical
Targets_M1	Notch	7.6	37.04	0.75
Targets_M1_filtered	Notch	23.41	30.77	0.0912870929175277
Targets_M2	Notch	12.89	70.37	0.730296743340221
Targets_M2_filtered	Notch	12.35	46.15	Predicted values are identical
Targets_M3	Notch	-10.32	40.74	Predicted values are identical
Targets_M3_filtered	Notch	-3.21	34.62	Predicted values are identical
Targets_M4	Notch	-6.64	66.67	0.0912870929175277
Targets_M4_filtered	Notch	-5.41	73.08	Predicted values are identical
Targets_M5	Notch	8.39	37.04	-0.166666666666667
Targets_M5_filtered	Notch	-4.01	61.54	0.0912870929175277
Targets_M6	Notch	0.4	22.22	Predicted values are identical
Targets_M6_filtered	Notch	1.94	15.38	Predicted values are identical
Targets_M7	Notch	0	7.41	Predicted values are identical
Targets_M7_filtered	Notch	0	7.69	Predicted values are identical
Targets_M8	Notch	10.16	50	0.0912870929175277
Targets_M8_filtered	Notch	17.22	30.77	-0.316227766016838
Targets_M9	Notch	14.22	33.33	-0.0912870929175277
Targets_M9_filtered	Notch	-6.68	61.54	0.547722557505166
Targets_M10	Notch	6.01	25.93	Predicted values are identical
Targets_M10_filtered	Notch	7.35	23.08	Predicted values are identical
Targets_Lobula_Plate	Notch	-0.58	14.29	Predicted values are identical
Targets_Lopa	Notch	0	7.41	Predicted values are identical
Targets_Lopc	Notch	0	0	Predicted values are identical
Targets_Lopd	Notch	0	0	Predicted values are identical
Targets_Lobula	Notch	67.44	10.71	0.730296743340221
Targets_Lo1	Notch	10.25	15.38	Predicted values are identical
Targets_Lo1_filtered	Notch	0	100	Predicted values are identical
Targets_Lo2	Notch	0	7.69	Predicted values are identical
Targets_Lo2_filtered	No model because the predictor had a unique value	No model because the predictor had a unique value	No model because the predictor had a unique value	No model because the predictor had a unique value
Targets_Lo3	Notch	0	7.69	Predicted values are identical
Targets_Lo3_filtered	Notch	0	11.11	Predicted values are identical
Targets_Lo4	Notch	19.73	38.46	0.353553390593274
Targets_Lo4_filtered	No model because the predictor had a unique value	No model because the predictor had a unique value	No model because the predictor had a unique value	No model because the predictor had a unique value
Targets_Lo5	Notch	0.09	15.38	Predicted values are identical
Targets_Lo5_filtered	No model because the predictor had a unique value	No model because the predictor had a unique value	No model because the predictor had a unique value	No model because the predictor had a unique value
Targets_only_Lo1_2	Notch	0	0	Predicted values are identical
Targets_only_Lo1_2_filtered	Notch	0	0	Predicted values are identical
Targets_only_Lo5_6	Notch	0	0	Predicted values are identical
Targets_only_Lo5_6_filtered	Notch	0	0	Predicted values are identical
Targets_only_Lo1_4	Notch	35.62	15.38	0.645497224367903
Targets_only_Lo1_4_filtered	Notch	0	22.22	Predicted values are identical
Targets_only_Lo3_6_lobula	Notch	1	7.69	Predicted values are identical
Targets_only_Lo3_6_filtered	Notch	0	0	Predicted values are identical
Targets_all_lobula	Notch	0	0	Predicted values are identical
Targets_all_lobula_filtered	Notch	0	0	Predicted values are identical
Terminates_lamina	Notch	0	0	Predicted values are identical
Terminates_M2	Notch	0	7.14	Predicted values are identical
Terminates_M3	Notch	0	7.14	Predicted values are identical
Terminates_M6	Notch	0	0	Predicted values are identical
Terminates_M7	Notch	0	0	Predicted values are identical
Terminates_M9	Notch	0	10.71	Predicted values are identical
Terminates_M10	Notch	0	7.14	Predicted values are identical
Terminates_Lopc	Notch	0	0	Predicted values are identical
Terminates_Lopd	Notch	0	0	Predicted values are identical
Terminates_Lo1	Notch	0	7.69	Predicted values are identical
Terminates_Lo4	Notch	4.11	11.54	Predicted values are identical
Terminates_Lo5	Notch	2.83	11.54	Predicted values are identical
sends_synaptic_output_to_region_M1	Notch	-2.85	19.23	Predicted values are identical
sends_synaptic_output_to_region_M2	Notch	-2.44	20	Predicted values are identical
sends_synaptic_output_to_region_M3	Notch	-4.67	31.82	Predicted values are identical
sends_synaptic_output_to_region_M4	Notch	-2.68	18.18	Predicted values are identical
sends_synaptic_output_to_region_M5	Notch	-1.4	16	Predicted values are identical
sends_synaptic_output_to_region_M6	Notch	0	12.5	Predicted values are identical
sends_synaptic_output_to_region_M8	Notch	-3.12	17.39	Predicted values are identical
sends_synaptic_output_to_region_M9	Notch	19.9	26.09	-0.5
sends_synaptic_output_to_region_M10	Notch	0	8	Predicted values are identical
sends_synaptic_output_to_region_Lop3	Notch	0	0	Predicted values are identical
sends_synaptic_output_to_region_Lop4	Notch	0	0	Predicted values are identical
sends_synaptic_output_to_region_Lo1	Notch	18.6	38.46	Predicted values are identical
sends_synaptic_output_to_region_Lo2	Notch	0	0	Predicted values are identical
sends_synaptic_output_to_region_Lo4	Notch	10.12	20	Predicted values are identical
sends_synaptic_output_to_region_Lo5	Notch	-1.73	11.54	Predicted values are identical
receives_synaptic_input_in_region_lamina	Notch	0	0	Predicted values are identical
receives_synaptic_input_in_region_M1	Notch	20.48	26.92	0.707106781186548
receives_synaptic_input_in_region_M2	Notch	19.69	32	0.707106781186548
receives_synaptic_input_in_region_M3	Notch	5.19	36.36	-0.25
receives_synaptic_input_in_region_M4	Notch	15.34	31.82	0.632455532033676
receives_synaptic_input_in_region_M5	Notch	-2.27	60	Predicted values are identical
receives_synaptic_input_in_region_M6	Notch	-0.55	16.67	Predicted values are identical
receives_synaptic_input_in_region_M8	Notch	-0.11	17.39	Predicted values are identical
receives_synaptic_input_in_region_M9	Notch	-1.76	21.74	Predicted values are identical
receives_synaptic_input_in_region_M10	Notch	0	0	Predicted values are identical
receives_synaptic_input_in_region_Lop1	Notch	0	0	Predicted values are identical
receives_synaptic_input_in_region_Lop3	Notch	0	0	Predicted values are identical
Synapsed_to_C3	Notch	0	0	Predicted values are identical
Synapsed_to_Dm10	Notch	0	9.09	Predicted values are identical
Synapsed_to_Dm13	Notch	0	0	Predicted values are identical
Synapsed_to_Dm18	Notch	0	0	Predicted values are identical
Synapsed_to_Dm2	Notch	0	9.09	Predicted values are identical
Synapsed_to_Dm3	Notch	2.8	9.09	Predicted values are identical
Synapsed_to_L2	Notch	0	8.7	Predicted values are identical
Synapsed_to_L3	Notch	0	0	Predicted values are identical
Synapsed_to_L5	Notch	0	8.7	Predicted values are identical
Synapsed_to_Mi1	Notch	0	9.09	Predicted values are identical
Synapsed_to_Mi13	Notch	0	0	Predicted values are identical
Synapsed_to_Mi15	Notch	0	0	Predicted values are identical
Synapsed_to_Mi4	Notch	5.22	31.82	Predicted values are identical
Synapsed_to_Mi9	Notch	0	9.09	Predicted values are identical
Synapsed_to_Pm1	Notch	0	0	Predicted values are identical
Synapsed_to_Pm1a	Notch	-1.97	9.09	Predicted values are identical
Synapsed_to_Pm1b	Notch	0	0	Predicted values are identical
Synapsed_to_Pm2	Notch	-3.74	18.18	Predicted values are identical
Synapsed_to_Pm3	Notch	0	0	Predicted values are identical
Synapsed_to_Pm4	Notch	5.98	22.73	Predicted values are identical
Synapsed_to_T2	Notch	-3.79	22.73	Predicted values are identical
Synapsed_to_T2a	Notch	0	0	Predicted values are identical
Synapsed_to_T3	Notch	-1.69	13.64	Predicted values are identical
Synapsed_to_T4a	Notch	0	0	Predicted values are identical
Synapsed_to_T4b	Notch	0	0	Predicted values are identical
Synapsed_to_T4c	Notch	0	0	Predicted values are identical
Synapsed_to_T4d	Notch	0	0	Predicted values are identical
Synapsed_to_Tm1	Notch	0	13.64	Predicted values are identical
Synapsed_to_Tm16	Notch	0	9.09	Predicted values are identical
Synapsed_to_Tm2	Notch	0	9.09	Predicted values are identical
Synapsed_to_Tm20	Notch	0	9.09	Predicted values are identical
Synapsed_to_Tm28	Notch	2.24	9.09	Predicted values are identical
Synapsed_to_Tm3	Notch	0	0	Predicted values are identical
Synapsed_to_Tm4	Notch	0	0	Predicted values are identical
Synapsed_to_Tm5Y	Notch	0	0	Predicted values are identical
Synapsed_to_Tm6/14	Notch	0	0	Predicted values are identical
Synapsed_to_TmY14	Notch	1.63	18.18	Predicted values are identical
Synapsed_to_TmY17	Notch	0	0	Predicted values are identical
Synapsed_to_TmY3	Notch	-1.99	9.09	Predicted values are identical
Synapsed_to_TmY4	Notch	0	0	Predicted values are identical
Synapsed_to_TmY5a	Notch	2.96	9.09	Predicted values are identical
Synapsed_to_TmY9	Notch	0	0	Predicted values are identical
Synapsed_to_Y3/Y6	Notch	-5.48	27.27	Predicted values are identical
Synapsed_by_C3	Notch	-4.54	21.74	Predicted values are identical
Synapsed_by_Dm12	Notch	-2.97	9.09	Predicted values are identical
Synapsed_by_Dm4	Notch	0	13.64	Predicted values are identical
Synapsed_by_Dm6	Notch	-1	9.09	Predicted values are identical
Synapsed_by_Dm8	Notch	0	0	Predicted values are identical
Synapsed_by_L1	Notch	0	0	Predicted values are identical
Synapsed_by_L2	Notch	3.53	17.39	Predicted values are identical
Synapsed_by_L3	Notch	-7.88	30.43	Predicted values are identical
Synapsed_by_L4	Notch	3.45	8.7	Predicted values are identical
Synapsed_by_L5	Notch	-4.29	21.74	Predicted values are identical
Synapsed_by_Mi1	Notch	6.96	40.91	Predicted values are identical
Synapsed_by_Mi4	Notch	-0.5	22.73	Predicted values are identical
Synapsed_by_Mi9	Notch	-2.54	18.18	Predicted values are identical
Synapsed_by_Pm1a	Notch	0	0	Predicted values are identical
Synapsed_by_Pm2	Notch	0.42	40.91	Predicted values are identical
Synapsed_by_Pm4	Notch	0	9.09	Predicted values are identical
Synapsed_by_R7	Notch	0	0	Predicted values are identical
Synapsed_by_R8	Notch	-2.29	18.18	Predicted values are identical
Synapsed_by_T2a	Notch	0	0	Predicted values are identical
Synapsed_by_T3	Notch	0	0	Predicted values are identical
Synapsed_by_Tm1	Notch	1.06	22.73	Predicted values are identical
Synapsed_by_Tm16	Notch	0	0	Predicted values are identical
Synapsed_by_Tm2	Notch	-1.62	13.64	Predicted values are identical
Synapsed_by_Tm20	Notch	2.19	9.09	Predicted values are identical
Synapsed_by_Tm3	Notch	-4.98	22.73	Predicted values are identical
Synapsed_by_Tm4	Notch	0	0	Predicted values are identical
Synapsed_by_Tm5c	Notch	0	0	Predicted values are identical
Synapsed_by_Y3/Y6	Notch	0	0	Predicted values are identical
Dm_identity_filtered	Notch	5.08	20	Predicted values are identical
Mi_identity_filtered	Notch	0	10	Predicted values are identical
Pm_identity_filtered	Notch	0	10	Predicted values are identical
Tm_identity_filtered	Notch	31.08	13.33	0.774596669241483
TmY_identity_filtered	Notch	-0.76	13.33	Predicted values are identical
