## Supplementary material for "Establishment of terminal selector combinations in optic lobe neurons": Annex 3: Morphology_QualitSevClust_P40_NO_Regular_mOPC_results.csv

Features	Top_predictors	%IncMSE	OOBE	MCC_TestObs_TestPreds
Synperiodic	Notch	42.53	18.18	0.408248290463863
Columnar	Notch	0	0	Predicted values are identical
Horizontal	Notch	0	0	Predicted values are identical
Branched	Notch	-1.16	14.29	Predicted values are identical
Branched_lobula_lobula_plate	Notch	-1.41	14.29	Predicted values are identical
Severall_columnar_branches	Notch	2.64	17.86	Predicted values are identical
Severall_columnar_branches_lamina	Notch	0	0	Predicted values are identical
Severall_columnar_branches_medulla	Notch	2.45	17.86	Predicted values are identical
Severall_columnar_branches_medulla_filtered	Notch	0	10.71	Predicted values are identical
Narrow_field_only	Notch	32.15	20	0.632455532033676
Wide_field_only	Notch	37.5	24	1
Narrow_and_wide_field	Notch	-1.98	12.5	Predicted values are identical
Wide_field_small	Notch	13.5	30.43	0.447213595499958
Wide_field_large	Notch	0	8.7	Predicted values are identical
All_tiling_neurons	Notch	24.08	25	Predicted values are identical
Intrinsic_medulla	Notch	72.44	7.14	-0.353553390593274
Targets_lamina	Notch	0	0	Predicted values are identical
Targets_all_lamina	Notch	0	0	Predicted values are identical
Targets_prox_and_dist_medulla	Notch	33.8	25.93	0.730296743340221
Targets_prox_and_dist_medulla_filtered	Notch	45.01	19.23	0.0912870929175277
Targets_only_proximal_medulla	Notch	0	11.11	Predicted values are identical
Targets_only_proximal_medulla_filtered	Notch	1	11.54	Predicted values are identical
Targets_only_distal_medulla	Notch	11.69	66.67	0.353553390593274
Targets_only_distal_medulla_filtered	Notch	18.82	61.54	Predicted values are identical
Targets_M1	Notch	17.54	33.33	0.3
Targets_M1_filtered	Notch	21.92	30.77	-0.258198889747161
Targets_M2	Notch	13.49	59.26	Predicted values are identical
Targets_M2_filtered	Notch	18.32	69.23	0.3
Targets_M3	Notch	-4.51	74.07	0.258198889747161
Targets_M3_filtered	Notch	-5.5	30.77	Predicted values are identical
Targets_M4	Notch	-11.24	51.85	Predicted values are identical
Targets_M4_filtered	Notch	-1.3	42.31	-0.0912870929175277
Targets_M5	Notch	-4.61	48.15	0.416666666666667
Targets_M5_filtered	Notch	-4.15	42.31	0.0912870929175277
Targets_M6	Notch	-2.27	25.93	Predicted values are identical
Targets_M6_filtered	Notch	-3.62	26.92	Predicted values are identical
Targets_M7	Notch	0	7.41	Predicted values are identical
Targets_M7_filtered	Notch	0	11.54	Predicted values are identical
Targets_M8	Notch	-3.66	26.92	Predicted values are identical
Targets_M8_filtered	Notch	9.39	53.85	-0.2
Targets_M9	Notch	2.51	48.15	-0.258198889747161
Targets_M9_filtered	Notch	-9.86	80.77	0.75
Targets_M10	Notch	5.24	29.63	Predicted values are identical
Targets_M10_filtered	Notch	-0.59	26.92	Predicted values are identical
Targets_Lobula_Plate	Notch	-1.99	14.29	Predicted values are identical
Targets_Lopa	Notch	0	7.41	Predicted values are identical
Targets_Lopc	Notch	1	7.41	Predicted values are identical
Targets_Lopd	Notch	0	0	Predicted values are identical
Targets_Lobula	Notch	49.22	14.29	1
Targets_Lo1	Notch	13.46	15.38	Predicted values are identical
Targets_Lo1_filtered	Notch	0	77.78	Predicted values are identical
Targets_Lo2	Notch	0	7.69	Predicted values are identical
Targets_Lo2_filtered	No model because the predictor had a unique value	No model because the predictor had a unique value	No model because the predictor had a unique value	No model because the predictor had a unique value
Targets_Lo3	Notch	0	0	Predicted values are identical
Targets_Lo3_filtered	Notch	0	11.11	Predicted values are identical
Targets_Lo4	Notch	14.06	19.23	Predicted values are identical
Targets_Lo4_filtered	No model because the predictor had a unique value	No model because the predictor had a unique value	No model because the predictor had a unique value	No model because the predictor had a unique value
Targets_Lo5	Notch	1	7.69	Predicted values are identical
Targets_Lo5_filtered	Notch	0	22.22	Predicted values are identical
Targets_only_Lo1_2	Notch	0	0	Predicted values are identical
Targets_only_Lo1_2_filtered	Notch	0	0	Predicted values are identical
Targets_only_Lo5_6	Notch	0	0	Predicted values are identical
Targets_only_Lo5_6_filtered	Notch	0	0	Predicted values are identical
Targets_only_Lo1_4	Notch	37.01	11.54	0.547722557505166
Targets_only_Lo1_4_filtered	Notch	0	22.22	Predicted values are identical
Targets_only_Lo3_6_lobula	Notch	1.41	7.69	Predicted values are identical
Targets_only_Lo3_6_filtered	Notch	0	22.22	Predicted values are identical
Targets_all_lobula	Notch	0	0	Predicted values are identical
Targets_all_lobula_filtered	Notch	0	0	Predicted values are identical
Terminates_lamina	Notch	0	0	Predicted values are identical
Terminates_M2	Notch	0	7.14	Predicted values are identical
Terminates_M3	Notch	0	7.14	Predicted values are identical
Terminates_M6	Notch	0	0	Predicted values are identical
Terminates_M7	Notch	0	0	Predicted values are identical
Terminates_M9	Notch	0	7.14	Predicted values are identical
Terminates_M10	Notch	0	7.14	Predicted values are identical
Terminates_Lopc	Notch	0	0	Predicted values are identical
Terminates_Lopd	Notch	0	0	Predicted values are identical
Terminates_Lo1	Notch	2	7.69	Predicted values are identical
Terminates_Lo4	Notch	2.44	7.69	Predicted values are identical
Terminates_Lo5	Notch	11.97	23.08	Predicted values are identical
sends_synaptic_output_to_region_M1	Notch	-1.67	15.38	Predicted values are identical
sends_synaptic_output_to_region_M2	Notch	-2.45	24	Predicted values are identical
sends_synaptic_output_to_region_M3	Notch	-1.84	40.91	Predicted values are identical
sends_synaptic_output_to_region_M4	Notch	-1.72	13.64	Predicted values are identical
sends_synaptic_output_to_region_M5	Notch	-1.66	12	Predicted values are identical
sends_synaptic_output_to_region_M6	Notch	0	12.5	Predicted values are identical
sends_synaptic_output_to_region_M8	Notch	0	21.74	Predicted values are identical
sends_synaptic_output_to_region_M9	Notch	20.93	26.09	-0.447213595499958
sends_synaptic_output_to_region_M10	Notch	6.17	12	Predicted values are identical
sends_synaptic_output_to_region_Lop3	Notch	0	0	Predicted values are identical
sends_synaptic_output_to_region_Lop4	Notch	0	0	Predicted values are identical
sends_synaptic_output_to_region_Lo1	Notch	23.89	23.08	0.447213595499958
sends_synaptic_output_to_region_Lo2	Notch	0	0	Predicted values are identical
sends_synaptic_output_to_region_Lo4	Notch	9.7	24	Predicted values are identical
sends_synaptic_output_to_region_Lo5	Notch	4.25	11.54	Predicted values are identical
receives_synaptic_input_in_region_lamina	Notch	0	0	Predicted values are identical
receives_synaptic_input_in_region_M1	Notch	30.94	23.08	0.333333333333333
receives_synaptic_input_in_region_M2	Notch	27.38	28	0.5
receives_synaptic_input_in_region_M3	Notch	6.67	36.36	-0.333333333333333
receives_synaptic_input_in_region_M4	Notch	19.51	27.27	0.5
receives_synaptic_input_in_region_M5	Notch	13.61	32	0.333333333333333
receives_synaptic_input_in_region_M6	Notch	0.71	16.67	Predicted values are identical
receives_synaptic_input_in_region_M8	Notch	-3.74	17.39	Predicted values are identical
receives_synaptic_input_in_region_M9	Notch	-1.56	13.04	Predicted values are identical
receives_synaptic_input_in_region_M10	Notch	0	0	Predicted values are identical
receives_synaptic_input_in_region_Lop1	Notch	0	0	Predicted values are identical
receives_synaptic_input_in_region_Lop3	Notch	0	0	Predicted values are identical
Synapsed_to_C3	Notch	0	0	Predicted values are identical
Synapsed_to_Dm10	Notch	0	9.09	Predicted values are identical
Synapsed_to_Dm13	Notch	0	0	Predicted values are identical
Synapsed_to_Dm18	Notch	0	0	Predicted values are identical
Synapsed_to_Dm2	Notch	0	0	Predicted values are identical
Synapsed_to_Dm3	Notch	3.16	9.09	Predicted values are identical
Synapsed_to_L2	Notch	0	8.7	Predicted values are identical
Synapsed_to_L3	Notch	0	0	Predicted values are identical
Synapsed_to_L5	Notch	0	8.7	Predicted values are identical
Synapsed_to_Mi1	Notch	0	9.09	Predicted values are identical
Synapsed_to_Mi13	Notch	0	0	Predicted values are identical
Synapsed_to_Mi15	Notch	0	0	Predicted values are identical
Synapsed_to_Mi4	Notch	-2.39	27.27	Predicted values are identical
Synapsed_to_Mi9	Notch	0	13.64	Predicted values are identical
Synapsed_to_Pm1	Notch	0	0	Predicted values are identical
Synapsed_to_Pm1a	Notch	2.23	9.09	Predicted values are identical
Synapsed_to_Pm1b	Notch	0	0	Predicted values are identical
Synapsed_to_Pm2	Notch	-2.25	18.18	Predicted values are identical
Synapsed_to_Pm3	Notch	2.62	9.09	Predicted values are identical
Synapsed_to_Pm4	Notch	-1.11	18.18	Predicted values are identical
Synapsed_to_T2	Notch	-5.22	22.73	Predicted values are identical
Synapsed_to_T2a	Notch	0	0	Predicted values are identical
Synapsed_to_T3	Notch	-1.49	13.64	Predicted values are identical
Synapsed_to_T4a	Notch	0	0	Predicted values are identical
Synapsed_to_T4b	Notch	0	0	Predicted values are identical
Synapsed_to_T4c	Notch	-1.73	9.09	Predicted values are identical
Synapsed_to_T4d	Notch	0	0	Predicted values are identical
Synapsed_to_Tm1	Notch	1.4	13.64	Predicted values are identical
Synapsed_to_Tm16	Notch	0	9.09	Predicted values are identical
Synapsed_to_Tm2	Notch	0	9.09	Predicted values are identical
Synapsed_to_Tm20	Notch	0	9.09	Predicted values are identical
Synapsed_to_Tm28	Notch	1.73	9.09	Predicted values are identical
Synapsed_to_Tm3	Notch	0	13.64	Predicted values are identical
Synapsed_to_Tm4	Notch	0	0	Predicted values are identical
Synapsed_to_Tm5Y	Notch	1.99	9.09	Predicted values are identical
Synapsed_to_Tm6/14	Notch	-1.41	9.09	Predicted values are identical
Synapsed_to_TmY14	Notch	-2.86	18.18	Predicted values are identical
Synapsed_to_TmY17	Notch	0	0	Predicted values are identical
Synapsed_to_TmY3	Notch	-2	9.09	Predicted values are identical
Synapsed_to_TmY4	Notch	3.15	9.09	Predicted values are identical
Synapsed_to_TmY5a	Notch	1.41	9.09	Predicted values are identical
Synapsed_to_TmY9	Notch	1.73	9.09	Predicted values are identical
Synapsed_to_Y3/Y6	Notch	-1	18.18	Predicted values are identical
Synapsed_by_C3	Notch	-1.41	13.04	Predicted values are identical
Synapsed_by_Dm12	Notch	2.45	9.09	Predicted values are identical
Synapsed_by_Dm4	Notch	0	13.64	Predicted values are identical
Synapsed_by_Dm6	Notch	0	9.09	Predicted values are identical
Synapsed_by_Dm8	Notch	0	0	Predicted values are identical
Synapsed_by_L1	Notch	0	0	Predicted values are identical
Synapsed_by_L2	Notch	-2.76	17.39	Predicted values are identical
Synapsed_by_L3	Notch	6.92	30.43	Predicted values are identical
Synapsed_by_L4	Notch	2.83	8.7	Predicted values are identical
Synapsed_by_L5	Notch	-1.41	21.74	Predicted values are identical
Synapsed_by_Mi1	Notch	-1.33	27.27	Predicted values are identical
Synapsed_by_Mi4	Notch	7.29	18.18	Predicted values are identical
Synapsed_by_Mi9	Notch	-1.42	18.18	Predicted values are identical
Synapsed_by_Pm1a	Notch	0	0	Predicted values are identical
Synapsed_by_Pm2	Notch	-2.11	27.27	Predicted values are identical
Synapsed_by_Pm4	Notch	0	9.09	Predicted values are identical
Synapsed_by_R7	Notch	0	0	Predicted values are identical
Synapsed_by_R8	Notch	1	18.18	Predicted values are identical
Synapsed_by_T2a	Notch	0	0	Predicted values are identical
Synapsed_by_T3	Notch	0	0	Predicted values are identical
Synapsed_by_Tm1	Notch	-3.95	22.73	Predicted values are identical
Synapsed_by_Tm16	Notch	0	0	Predicted values are identical
Synapsed_by_Tm2	Notch	-1.72	18.18	Predicted values are identical
Synapsed_by_Tm20	Notch	1.41	9.09	Predicted values are identical
Synapsed_by_Tm3	Notch	-4.22	22.73	Predicted values are identical
Synapsed_by_Tm4	Notch	0	9.09	Predicted values are identical
Synapsed_by_Tm5c	Notch	0	0	Predicted values are identical
Synapsed_by_Y3/Y6	Notch	0	0	Predicted values are identical
Dm_identity_filtered	Notch	9.23	26.67	Predicted values are identical
Mi_identity_filtered	Notch	-1	10	Predicted values are identical
Pm_identity_filtered	Notch	0	10	Predicted values are identical
Tm_identity_filtered	Notch	35.62	16.67	1
TmY_identity_filtered	Notch	0.97	13.33	Predicted values are identical
