## Supplementary material for "Establishment of terminal selector combinations in optic lobe neurons": Annex 3: Morphology_QualitSevClust_P70_NO_Regular_mOPC_results.csv

Features	Top_predictors	%IncMSE	OOBE	MCC_TestObs_TestPreds
Synperiodic	Notch	39.2	22.73	0.612372435695795
Columnar	Notch	0	0	Predicted values are identical
Horizontal	Notch	0	0	Predicted values are identical
Branched	Notch	0.03	14.29	Predicted values are identical
Branched_lobula_lobula_plate	Notch	-2.25	14.29	Predicted values are identical
Severall_columnar_branches	Notch	8.02	25	Predicted values are identical
Severall_columnar_branches_lamina	Notch	0	0	Predicted values are identical
Severall_columnar_branches_medulla	Notch	1.96	17.86	Predicted values are identical
Severall_columnar_branches_medulla_filtered	Notch	1.41	17.86	Predicted values are identical
Narrow_field_only	Notch	35.75	16	0.447213595499958
Wide_field_only	Notch	35.82	24	1
Narrow_and_wide_field	Notch	-0.85	12.5	Predicted values are identical
Wide_field_small	Notch	20.8	30.43	0.447213595499958
Wide_field_large	Notch	0	0	Predicted values are identical
All_tiling_neurons	Notch	19.57	31.25	0.577350269189626
Intrinsic_medulla	Notch	51.33	17.86	0.645497224367903
Targets_lamina	Notch	0	0	Predicted values are identical
Targets_all_lamina	Notch	0	0	Predicted values are identical
Targets_prox_and_dist_medulla	Notch	40.22	22.22	-0.166666666666667
Targets_prox_and_dist_medulla_filtered	Notch	40.75	23.08	0.416666666666667
Targets_only_proximal_medulla	Notch	0	11.11	Predicted values are identical
Targets_only_proximal_medulla_filtered	Notch	0	11.54	Predicted values are identical
Targets_only_distal_medulla	Notch	8.38	33.33	Predicted values are identical
Targets_only_distal_medulla_filtered	Notch	15.07	65.38	0.166666666666667
Targets_M1	Notch	17.01	33.33	0.3
Targets_M1_filtered	Notch	12.9	34.62	0.416666666666667
Targets_M2	Notch	13.37	70.37	Predicted values are identical
Targets_M2_filtered	Notch	24.85	30.77	-0.0912870929175277
Targets_M3	Notch	2.44	70.37	-0.3
Targets_M3_filtered	Notch	2.24	34.62	Predicted values are identical
Targets_M4	Notch	-4.62	59.26	Predicted values are identical
Targets_M4_filtered	Notch	-11.41	100	Predicted values are identical
Targets_M5	Notch	-7.07	59.26	0.416666666666667
Targets_M5_filtered	Notch	-9.82	42.31	Predicted values are identical
Targets_M6	Notch	-1.25	25.93	Predicted values are identical
Targets_M6_filtered	Notch	1.42	15.38	Predicted values are identical
Targets_M7	Notch	0	7.41	Predicted values are identical
Targets_M7_filtered	Notch	0	11.54	Predicted values are identical
Targets_M8	Notch	-4.32	30.77	Predicted values are identical
Targets_M8_filtered	Notch	18.1	26.92	-0.5
Targets_M9	Notch	4.72	59.26	0.4
Targets_M9_filtered	Notch	14.88	34.62	-0.4
Targets_M10	Notch	-1.68	22.22	Predicted values are identical
Targets_M10_filtered	Notch	-2.74	23.08	Predicted values are identical
Targets_Lobula_Plate	Notch	-0.3	14.29	Predicted values are identical
Targets_Lopa	Notch	0	0	Predicted values are identical
Targets_Lopc	Notch	0	0	Predicted values are identical
Targets_Lopd	Notch	0	0	Predicted values are identical
Targets_Lobula	Notch	65.22	10.71	0.730296743340221
Targets_Lo1	Notch	16.98	30.77	Predicted values are identical
Targets_Lo1_filtered	Notch	0	77.78	Predicted values are identical
Targets_Lo2	Notch	0	7.69	Predicted values are identical
Targets_Lo2_filtered	No model because the predictor had a unique value	No model because the predictor had a unique value	No model because the predictor had a unique value	No model because the predictor had a unique value
Targets_Lo3	Notch	0	7.69	Predicted values are identical
Targets_Lo3_filtered	Notch	0	11.11	Predicted values are identical
Targets_Lo4	Notch	6.24	19.23	Predicted values are identical
Targets_Lo4_filtered	Notch	0	77.78	Predicted values are identical
Targets_Lo5	Notch	0.58	15.38	Predicted values are identical
Targets_Lo5_filtered	No model because the predictor had a unique value	No model because the predictor had a unique value	No model because the predictor had a unique value	No model because the predictor had a unique value
Targets_only_Lo1_2	Notch	0	0	Predicted values are identical
Targets_only_Lo1_2_filtered	Notch	0	0	Predicted values are identical
Targets_only_Lo5_6	Notch	0	0	Predicted values are identical
Targets_only_Lo5_6_filtered	Notch	0	0	Predicted values are identical
Targets_only_Lo1_4	Notch	23.84	26.92	0.75
Targets_only_Lo1_4_filtered	Notch	0	33.33	Predicted values are identical
Targets_only_Lo3_6_lobula	Notch	1.41	7.69	Predicted values are identical
Targets_only_Lo3_6_filtered	Notch	0	22.22	Predicted values are identical
Targets_all_lobula	Notch	0	0	Predicted values are identical
Targets_all_lobula_filtered	No model because the predictor had a unique value	No model because the predictor had a unique value	No model because the predictor had a unique value	No model because the predictor had a unique value
Terminates_lamina	Notch	0	0	Predicted values are identical
Terminates_M2	Notch	0	0	Predicted values are identical
Terminates_M3	Notch	0	7.14	Predicted values are identical
Terminates_M6	Notch	0	7.14	Predicted values are identical
Terminates_M7	Notch	0	0	Predicted values are identical
Terminates_M9	Notch	0	7.14	Predicted values are identical
Terminates_M10	Notch	0	7.14	Predicted values are identical
Terminates_Lopc	Notch	0	0	Predicted values are identical
Terminates_Lopd	Notch	0	0	Predicted values are identical
Terminates_Lo1	Notch	0	7.69	Predicted values are identical
Terminates_Lo4	Notch	0	11.54	Predicted values are identical
Terminates_Lo5	Notch	6.65	11.54	Predicted values are identical
sends_synaptic_output_to_region_M1	Notch	-3.13	19.23	Predicted values are identical
sends_synaptic_output_to_region_M2	Notch	-0.16	16	Predicted values are identical
sends_synaptic_output_to_region_M3	Notch	-6.44	36.36	Predicted values are identical
sends_synaptic_output_to_region_M4	Notch	-3.55	18.18	Predicted values are identical
sends_synaptic_output_to_region_M5	Notch	-1.85	20	Predicted values are identical
sends_synaptic_output_to_region_M6	Notch	-2.14	12.5	Predicted values are identical
sends_synaptic_output_to_region_M8	Notch	-2.19	17.39	Predicted values are identical
sends_synaptic_output_to_region_M9	Notch	0.85	60.87	Predicted values are identical
sends_synaptic_output_to_region_M10	Notch	10.86	16	Predicted values are identical
sends_synaptic_output_to_region_Lop3	Notch	0	0	Predicted values are identical
sends_synaptic_output_to_region_Lop4	Notch	0	0	Predicted values are identical
sends_synaptic_output_to_region_Lo1	Notch	15.14	34.62	Predicted values are identical
sends_synaptic_output_to_region_Lo2	Notch	0	0	Predicted values are identical
sends_synaptic_output_to_region_Lo4	Notch	13.46	36	Predicted values are identical
sends_synaptic_output_to_region_Lo5	Notch	4.14	11.54	Predicted values are identical
receives_synaptic_input_in_region_lamina	Notch	0	0	Predicted values are identical
receives_synaptic_input_in_region_M1	Notch	21.76	26.92	0.707106781186548
receives_synaptic_input_in_region_M2	Notch	24.66	28	0.447213595499958
receives_synaptic_input_in_region_M3	Notch	8.73	36.36	-0.5
receives_synaptic_input_in_region_M4	Notch	7.92	45.45	0.707106781186548
receives_synaptic_input_in_region_M5	Notch	17.13	32	0.447213595499958
receives_synaptic_input_in_region_M6	Notch	-1.4	16.67	Predicted values are identical
receives_synaptic_input_in_region_M8	Notch	-2.65	13.04	Predicted values are identical
receives_synaptic_input_in_region_M9	Notch	-3.05	21.74	Predicted values are identical
receives_synaptic_input_in_region_M10	Notch	0	0	Predicted values are identical
receives_synaptic_input_in_region_Lop1	Notch	0	0	Predicted values are identical
receives_synaptic_input_in_region_Lop3	Notch	0	0	Predicted values are identical
Synapsed_to_C3	Notch	0	0	Predicted values are identical
Synapsed_to_Dm10	Notch	0	9.09	Predicted values are identical
Synapsed_to_Dm13	Notch	0	0	Predicted values are identical
Synapsed_to_Dm18	Notch	0	0	Predicted values are identical
Synapsed_to_Dm2	Notch	0	9.09	Predicted values are identical
Synapsed_to_Dm3	Notch	11.28	13.64	Predicted values are identical
Synapsed_to_L2	Notch	0	8.7	Predicted values are identical
Synapsed_to_L3	Notch	0	0	Predicted values are identical
Synapsed_to_L5	Notch	0	0	Predicted values are identical
Synapsed_to_Mi1	Notch	1.41	13.64	Predicted values are identical
Synapsed_to_Mi13	Notch	0	0	Predicted values are identical
Synapsed_to_Mi15	Notch	0	0	Predicted values are identical
Synapsed_to_Mi4	Notch	-3	18.18	Predicted values are identical
Synapsed_to_Mi9	Notch	0	13.64	Predicted values are identical
Synapsed_to_Pm1	Notch	1	9.09	Predicted values are identical
Synapsed_to_Pm1a	Notch	0	0	Predicted values are identical
Synapsed_to_Pm1b	Notch	2.21	9.09	Predicted values are identical
Synapsed_to_Pm2	Notch	-2.24	18.18	Predicted values are identical
Synapsed_to_Pm3	Notch	0	0	Predicted values are identical
Synapsed_to_Pm4	Notch	4.63	22.73	Predicted values are identical
Synapsed_to_T2	Notch	-2.95	18.18	Predicted values are identical
Synapsed_to_T2a	Notch	0	0	Predicted values are identical
Synapsed_to_T3	Notch	-1.82	13.64	Predicted values are identical
Synapsed_to_T4a	Notch	0	0	Predicted values are identical
Synapsed_to_T4b	Notch	0	0	Predicted values are identical
Synapsed_to_T4c	Notch	-2.24	9.09	Predicted values are identical
Synapsed_to_T4d	Notch	0	0	Predicted values are identical
Synapsed_to_Tm1	Notch	0	9.09	Predicted values are identical
Synapsed_to_Tm16	Notch	0	9.09	Predicted values are identical
Synapsed_to_Tm2	Notch	0	9.09	Predicted values are identical
Synapsed_to_Tm20	Notch	-1	9.09	Predicted values are identical
Synapsed_to_Tm28	Notch	2.23	9.09	Predicted values are identical
Synapsed_to_Tm3	Notch	1	13.64	Predicted values are identical
Synapsed_to_Tm4	Notch	0	0	Predicted values are identical
Synapsed_to_Tm5Y	Notch	1.73	9.09	Predicted values are identical
Synapsed_to_Tm6/14	Notch	-1.41	9.09	Predicted values are identical
Synapsed_to_TmY14	Notch	-3.4	18.18	Predicted values are identical
Synapsed_to_TmY17	Notch	0	0	Predicted values are identical
Synapsed_to_TmY3	Notch	-1	9.09	Predicted values are identical
Synapsed_to_TmY4	Notch	6.03	9.09	Predicted values are identical
Synapsed_to_TmY5a	Notch	2.23	9.09	Predicted values are identical
Synapsed_to_TmY9	Notch	1.98	9.09	Predicted values are identical
Synapsed_to_Y3/Y6	Notch	-1.16	18.18	Predicted values are identical
Synapsed_by_C3	Notch	-3.85	21.74	Predicted values are identical
Synapsed_by_Dm12	Notch	-1	9.09	Predicted values are identical
Synapsed_by_Dm4	Notch	0	9.09	Predicted values are identical
Synapsed_by_Dm6	Notch	0	0	Predicted values are identical
Synapsed_by_Dm8	Notch	0	0	Predicted values are identical
Synapsed_by_L1	Notch	0	0	Predicted values are identical
Synapsed_by_L2	Notch	2.57	17.39	Predicted values are identical
Synapsed_by_L3	Notch	-6.45	30.43	Predicted values are identical
Synapsed_by_L4	Notch	3.74	8.7	Predicted values are identical
Synapsed_by_L5	Notch	-1.1	26.09	Predicted values are identical
Synapsed_by_Mi1	Notch	-2.21	27.27	Predicted values are identical
Synapsed_by_Mi4	Notch	1.82	22.73	Predicted values are identical
Synapsed_by_Mi9	Notch	0	13.64	Predicted values are identical
Synapsed_by_Pm1a	Notch	0	0	Predicted values are identical
Synapsed_by_Pm2	Notch	9.64	45.45	-0.316227766016838
Synapsed_by_Pm4	Notch	0	9.09	Predicted values are identical
Synapsed_by_R7	Notch	0	0	Predicted values are identical
Synapsed_by_R8	Notch	-1.69	18.18	Predicted values are identical
Synapsed_by_T2a	Notch	0	0	Predicted values are identical
Synapsed_by_T3	Notch	0	0	Predicted values are identical
Synapsed_by_Tm1	Notch	-2.87	22.73	Predicted values are identical
Synapsed_by_Tm16	Notch	0	0	Predicted values are identical
Synapsed_by_Tm2	Notch	-1.99	13.64	Predicted values are identical
Synapsed_by_Tm20	Notch	2.16	9.09	Predicted values are identical
Synapsed_by_Tm3	Notch	-2	18.18	Predicted values are identical
Synapsed_by_Tm4	Notch	0	0	Predicted values are identical
Synapsed_by_Tm5c	Notch	0	0	Predicted values are identical
Synapsed_by_Y3/Y6	Notch	0	0	Predicted values are identical
Dm_identity_filtered	Notch	7.34	26.67	Predicted values are identical
Mi_identity_filtered	Notch	0	10	Predicted values are identical
Pm_identity_filtered	Notch	0	10	Predicted values are identical
Tm_identity_filtered	Notch	39.76	13.33	0.74535599249993
TmY_identity_filtered	Notch	0	6.67	Predicted values are identical
