## Supplemental table 1 for "Establishment of terminal selector combinations in optic lobe neurons"

### Sheet: Developmental origin
Cluster	Annotation	vDpp	vOptix	vVsx	dVsx	dOptix	dDpp	Hth	Hth_Opa	Opa_Erm	Erm_Ey	Ey_Hbn	Hbn_Opa_Slp	Slp_D	D_BarHI	N_ON	Potentialy_heterogeneous	Adult_cluster_size	pxb_experiments	Optix_experiments	dOptix_experiments	vOptix_experiments	dpp_experiments	wg_experiments	hh_experiments	Comments
233	TEe	NA	NA	NA	NA	NA	NA	1	0	0	0	0	0	0	0	1	0	NA	NA	NA	NA	NA	NA	NA	NA	No spatial origin indicated because this cluster should contain both ventral and dorsal TE neurons.
223	TEv	1	0	0	0	0	0	1	0	0	0	0	0	0	0	1	1	NA	0	0	0	0	1	0	0	FigS3A: Early TE (TEe) neurons are bsh+ hth-. FigS3B: bsh+ hth- cell bodies are found towards the tip of the OPC crescent, in the d/vDpp domain. FigS5B, Annex1: TE neurons are produced in the Dpp dataset. Özel et al. 2021: ventral vs dorsal. TE neurons can only be present in datasets obtained during development, because they die before adulthood: hh_experiments value is 0.
224	TEd	0	0	0	0	0	1	1	0	0	0	0	0	0	0	1	0	NA	0	0	0	0	1	0	0	FigS3A: Early TE (TEe) neurons are bsh+ hth-. FigS3B: bsh+ hth- cell bodies are found towards the tip of the OPC crescent, in the d/vDpp domain. FigS5B, Annex1: TE neurons are produced in the Dpp dataset. Özel et al. 2021: ventral vs dorsal. TE neurons can only be present in datasets obtained during development, because they die before adulthood: hh_experiments value is 0.
142	Mi1	1	1	1	1	1	1	1	0	0	0	0	0	0	0	1	0	2298	1	1	1	1	NS	0	1	FigS3A: Mi1 neurons are bsh+ hth+ FigS3B: bsh+ hth+ cell bodies are found in the d/vVsx, d/vOptix. Presence in whole d/vDpp is uncertain. FigS5A, Annex1: Mi1 are clearly obtained from the Dpp scRNA-seq dataset. Because bsh+ hth+ are not clearly found in the whole Dpp domain based on immunostainnings, it is possible that Mi1 neurons are produced not in the Dpp but in the Dpp+Optix domain (Fig2H).
140	Tm1	1	1	1	1	1	1	0	1	0	0	0	0	0	0	1	0	2171	1	1	1	1	1	0	1	FigS3A: Tm1 are Drgx+ (CG34340) and TfAP-2+ FigS3C: Drgx+ (CG34340) TfAP-2+ cell bodies are found in d/vVsx, d/vOptix and d/vDpp. FigS5A: Tm1 are produced in all the main OPC. Annex1, FigS6: Tm1, Tm4 and Tm6 are not very abundant in the Dpp and Pxb datasets, while Tm2 are very abundant. This might be because Tm1/2/4/6 are very similar at early pupal stages: some mis-annotations by our neural netw…
118	Tm2	1	1	1	1	1	1	0	1	0	0	0	0	0	0	1	0	1348	NA	NA	NA	NA	NA	NA	NA	Annex1, FigS6: Tm1, Tm4 and Tm6 are not very abundant in the Dpp and Pxb datasets, while Tm2 are very abundant. This might be because Tm1/2/4/6 are very similar at early pupal stages: some mis-annotations by our neural network could occur, and each of their abundances could be either under-estimated or over-estimated in these datasets. Therefore, we evaluated that all of them are produced in the …
125	Tm4	1	1	1	1	1	1	0	1	0	0	0	0	0	0	1	0	1593	NA	NA	NA	NA	NA	NA	NA	Annex1, FigS6: Tm1, Tm4 and Tm6 are not very abundant in the Dpp and Pxb datasets, while Tm2 are very abundant. This might be because Tm1/2/4/6 are very similar at early pupal stages: some mis-annotations by our neural network could occur, and each of their abundances could be either under-estimated or over-estimated in these datasets. Therefore, we evaluated that all of them are produced in the …
62	Tm6	1	1	1	1	1	1	0	1	0	0	0	0	0	0	1	0	1557	NA	NA	NA	NA	NA	NA	NA	Annex1, FigS6: Tm1, Tm4 and Tm6 are not very abundant in the Dpp and Pxb datasets, while Tm2 are very abundant. This might be because Tm1/2/4/6 are very similar at early pupal stages: some mis-annotations by our neural network could occur, and each of their abundances could be either under-estimated or over-estimated in these datasets. Therefore, we evaluated that all of them are produced in the …
116	116	0	1	0	0	0	0	0	0	0	1	0	0	0	0	1	0	479	NA	NA	NA	NA	NA	NA	NA	Because the few cluster 116 cells found in dOptix are located between two branches on Im04 neurons (FigS6), we consider that cluster 116 is not produced in dOptix.
67	67	0	0	1	1	1	0	0	0	0	1	0	0	0	0	1	1	232	NA	NA	NA	NA	NA	NA	NA	Medulla neuron, which was omitted in Konstantinides et al. 2022
70	TmY8	0	0	1	1	0	0	0	0	0	1	0	0	0	0	1	0	1911	NA	NA	NA	NA	NA	NA	NA	Because TmY8 is extremely enriched in the Pxb dataset (Annex1), and the few Tmy8 in dOptix seem to be mis-annotated immature TmY3 (FigS6), we consider that TmY8 is only produced in the Vsx domain although it is close to the binarization threshold in the Optix dataset (FigS5A and B).
126	Tm3	0	1	1	1	1	0	0	0	0	1	0	0	0	0	1	0	2215	NA	NA	NA	NA	NA	NA	NA	FigS6: Tm3 forms a trajectory with Im04 cells. It is likely that their abundance is under-estimated in the dOptix dataset.
119	TmY3	0	1	1	1	1	0	0	0	0	1	0	0	0	0	1	0	1167	NA	NA	NA	NA	NA	NA	NA
227	Tm9v	0	1	1	0	0	0	0	0	0	1	0	0	0	0	1	0	987	1	1	0	1	NS	0	1	FigS3A: Tm9v are vvl+ dac+ Fig2D: Tm9v are the first row of vvl+ dac+ cell bodies (Dm8s are also vvl+dac+ but later born and higher Dac), which are found in v/dOptix and the most ventral part of vVsx. Presence in d/vDpp is uncertain. FigS6: Many Tm9v seem to be annotated as Im02 in the pxb library. Özel et al. 2021: ventral vs dorsal.
228	Tm9d	0	0	0	0	1	1	0	0	0	1	0	0	0	0	1	0	575	0	1	1	0	NS	0	0	FigS3A: Tm9d are vvl+ dac+ Fig2D: Tm9d are the first row of vvl+ dac+ cell bodies (Dm8s are also vvl+dac+ but later born and higher Dac), which are found in v/dOptix and the most ventral part of vVsx. Presence in d/vDpp is uncertain. FigS5, Annex1: Tm9d is clearly found in dpp dataset. FigS6: Many Tm9d seem to be annotated as Im02 in the dpp libraries. Özel et al. 2021: ventral vs dorsal.
103	103	0	1	0	0	0	0	0	0	0	0	0	1	0	0	1	0	508	NA	NA	NA	NA	NA	NA	NA
52	52	0	1	0	0	0	0	0	0	0	0	0	1	0	0	1	0	432	NA	NA	NA	NA	NA	NA	NA
61	Tm20	0	0	0	0	1	0	0	0	0	0	0	1	0	0	1	0	1815	1	1	1	0	1	0	1	FigS3A: Tm20 neurons are erm+ toy+ FigS3D: erm+ toy+ cell bodies found in d/vVsx, dOptix and dDpp FigS5, Annex1: Tm20 neurons are very enriched in the Optix dataset, but not in d/vOptix. The lack of Tm20 in vOptix is probably true, because the dataset was obtained in adults. FigS6: Tm20 forms a trajectory with Im03 cells. It is likely that their abundance is under-estimated in the dOptix dataset
59	59	0	0	0	0	1	0	0	0	0	0	0	1	0	0	1	1	266	NA	NA	NA	NA	NA	NA	NA
82	82	0	0	0	0	1	0	0	0	0	0	0	1	0	0	1	0	1122	NA	NA	NA	NA	NA	NA	NA
229	88a	0	1	1	0	0	0	0	0	0	0	0	1	0	0	1	0	507	NA	NA	NA	NA	NA	NA	NA	Because 88a is not present in dOptix, and because several other neurons in this temporal window are produced in dVsx and not vVsx, we assume that 88a is only produced in the vVsx (as a counterpart to the other neurons produced in dVsx, assuming none of them die after specification). This is unconfirmed, because of the lack of dVsx dataset.
230	88b	0	1	1	0	0	0	0	0	0	0	0	1	0	0	1	0	757	NA	NA	NA	NA	NA	NA	NA	Because 88b is not present in dOptix, and because several other neurons in this temporal window are produced in dVsx and not vVsx, we assume that 88b is only produced in the vVsx (as a counterpart to the other neurons produced in dVsx, assuming none of them die after specification). This is unconfirmed, because of the lack of dVsx dataset.
71	Tm25	0	0	0	1	1	0	0	0	0	0	0	1	0	0	1	0	1044	1	1	1	0	1	0	1	FigS3A: Tm25 neurons are erm+ toy+ FigS3D: erm+ toy+ cell bodies found in d/vVsx, dOptix and dDpp
69	69	0	0	0	1	1	0	0	0	0	0	0	1	0	0	1	0	342	NA	NA	NA	NA	NA	NA	NA
104	Tm5ab	0	0	0	1	1	0	0	0	0	0	0	1	0	0	1	1	404	1	1	1	0	1	0	1	FigS3A: Tm5ab neurons are erm+ toy+ FigS3D: erm+ toy+ cell bodies found in d/vVsx, dOptix and dDpp
53	53	1	0	0	0	0	1	0	0	0	0	0	1	0	0	1	0	313	NA	NA	NA	NA	NA	NA	NA	Annex1: considered absent from Optix because highly enriched in Dpp.
45	45	1	1	0	0	0	0	0	0	0	0	0	1	0	0	1	0	477	NA	NA	NA	NA	NA	NA	NA
47	47	0	1	0	0	0	0	0	0	0	0	0	0	1	0	1	0	137	NA	NA	NA	NA	NA	NA	NA
94	94	0	1	0	0	0	0	0	0	0	0	0	0	1	0	1	0	290	NA	NA	NA	NA	NA	NA	NA
84	84	0	1	0	0	0	0	0	0	0	0	0	0	1	0	1	0	647	NA	NA	NA	NA	NA	NA	NA	Cluster 84 is very enriched in the vOptix domain (Annex1), and it does not form a clearly separated cluster in the dpp dataset (FigS6).
46	46	0	0	0	0	1	0	0	0	0	0	0	0	1	0	1	0	293	NA	NA	NA	NA	NA	NA	NA
105	105	0	0	0	0	1	0	0	0	0	0	0	0	1	0	1	0	202	NA	NA	NA	NA	NA	NA	NA
76	76	0	0	0	0	1	0	0	0	0	0	0	0	1	0	1	0	508	NA	NA	NA	NA	NA	NA	NA
95	95	0	0	1	1	0	0	0	0	0	0	0	0	1	0	1	1	114	NA	NA	NA	NA	NA	NA	NA	FigS5, Annex1: cluster 95 is enriched in the Pxb, vOptix and hh datasets. Less than 3 cells are present in each of the 3 Optix libraries. We assume that cluster 95 is only produced in the Vsx domain (the vOptix line also labels a small part of the Vsx domain, FigS1C), but this is unconfirmed.
81	81	1	1	0	0	0	0	0	0	0	0	0	0	1	0	1	0	254	NA	NA	NA	NA	NA	NA	NA	Annex1: cluster 81 cells might not be produced in Dpp, because in this dataset they form a trajectory with Im03 and apoptotic cells, which might have an affected transcriptome that affects neural network annotation.
80	80	1	0	0	0	0	0	0	0	0	0	0	0	1	0	1	0	331	NA	NA	NA	NA	NA	NA	NA	FigS5, Annex1: cluster 80 is highly enriched in the Dpp, vOptix and hh datasets, but some cells are also present in the Optix dataset. We assume that cluster 80 is only produced in the vDpp domain and not the vOptix domain (the vOptix line also sometimes labels the Dpp domain, FigS1D), but this is unconfirmed.
75	TmY4	0	1	1	1	0	0	0	0	0	0	0	0	1	0	1	0	683	NA	NA	NA	NA	NA	NA	NA
83	83	0	0	1	1	1	0	0	0	0	0	0	0	1	0	1	1	847	NA	NA	NA	NA	NA	NA	NA
115	115	0	0	1	1	0	0	0	0	0	0	0	0	0	1	1	0	115	NA	NA	NA	NA	NA	NA	NA
24	24	0	1	0	0	0	0	0	0	0	0	0	0	0	1	1	1	1162	NA	NA	NA	NA	NA	NA	NA
43	43	1	1	0	0	0	0	0	0	0	0	0	0	0	1	1	0	283	NA	NA	NA	NA	NA	NA	NA	FigS6: in the dpp libraries, cluster 43 cells are mixed with GMCs. Annex1: in the dpp libraries, cluster 43 cells are annotated with low confidence.
22	22	1	1	0	0	0	0	0	0	0	0	0	0	0	1	1	0	252	NA	NA	NA	NA	NA	NA	NA
162	162	1	1	0	0	0	0	1	0	0	0	0	0	0	0	0	1	219	NA	NA	NA	NA	NA	NA	NA
160	160	0	0	0	0	1	1	1	0	0	0	0	0	0	0	0	0	68	NA	NA	NA	NA	NA	NA	NA
176	176	0	0	0	0	1	1	1	0	0	0	0	0	0	0	0	0	156	NA	NA	NA	NA	NA	NA	NA
166	166	0	0	1	1	0	0	1	0	0	0	0	0	0	0	0	0	52	NA	NA	NA	NA	NA	NA	NA	Annex1: very enriched in Pxb dataset, only a few cells found in all other datasets, so not sure that it is produced in vVsx.
159	TmY15_TmY17	0	0	1	1	0	0	1	0	0	0	0	0	0	0	0	1	530	NA	NA	NA	NA	NA	NA	NA
158	Pm3b_Tm23	0	0	1	1	0	0	1	0	0	0	0	0	0	0	0	1	174	NA	NA	NA	NA	NA	NA	NA	FigS5, Annex1: the presence in vOptix but not Optix could be due to the fact the vOptix line also labels a small part of the Vsx domain, FigS1C
151	Pm3a	0	0	1	1	0	0	1	0	0	0	0	0	0	0	0		136	NS	0	NS	0	NS	NS	1	The spatial origin is based on published experimental data (Erclik et al. 2017, https://www.ncbi.nlm.nih.gov/pmc/articles/PMC5489111/). Pm3 is produced late in development (Arain et al. 2022, https://www.biorxiv.org/content/10.1101/2022.10.13.512100v1, and the fact that we found only one Pm3 cell at P15 in our scRNA-seq atlas, Özel et al. 2021). Because of this, we do not expect to find many Pm3 …
155	155	0	0	0	1	0	0	1	0	0	0	0	0	0	0	0	0	105	NA	NA	NA	NA	NA	NA	NA	Considered absent from vVsx because ambiguous in the hh dataset but absent from the vOptix dataset, which labels some cells in the vVsx domain.
180	180	1	0	0	0	0	1	1	0	0	0	0	0	0	0	0	0	418	0	1	0	1	1	0	1	FigS3A: cluster 180 is TfAP-2+ Drgx- (CG34340). FigS3C: TfAP-2+ Drgx- neurons form a large population in vOptix and vDpp, and a smaller one in dDpp. Because this cluster is present in the vOptix and vDpp but not Optix dataset, we assume it is produced in the Dpp and not Optix domain (the vOptix line also labels a small part of the Vsx domain, FigS1C). See also notes for Pm1.
163	Pm1	0	1	0	0	0	0	1	0	0	0	0	0	0	0	0	0	164	0	1	0	1	1	0	1	FigS3A: Pm1 neurons are TfAP-2+ Drgx- (CG34340). FigS3C: TfAP-2+ Drgx- neurons form a large population in vOptix and vDpp, and a smaller one in dDpp. FigS5, Annex1: Pm1 clearly comes from the vOptix domain, and is absent for the Dpp dataset. Pm1 was previously thought to come from the vDpp domain (Erclik et al. 2017, https://www.ncbi.nlm.nih.gov/pmc/articles/PMC5489111/). It is likely that the Pm…
175	Pm2	0	0	0	0	0	1	1	0	0	0	0	0	0	0	0	0	262	0	0	0	0	1	0	0	FigS3A: Pm2 neurons are TfAP-2+ Drgx- (CG34340). FigS3C: TfAP-2+ Drgx- neurons form a large population in vOptix and vDpp, and a smaller one in dDpp. FigS5, Annex1: Pm2 clearly comes from the dDpp domain. Pm2 was previously described to come from the dDpp domain (Erclik et al. 2017, https://www.ncbi.nlm.nih.gov/pmc/articles/PMC5489111/).
152	Pm4	0	0	1	1	0	0	0	1	0	0	0	0	0	0	0	0	257	1	0	0	0	0	0	1	FigS3A: Pm4 neurons are run+ ct- FigS3E: run+ ct- cells bodies are found in v/dVsx, but Pm4 might be only vVsx since run is lowly expressed in dVsx.
164	Mi4	1	1	0	0	1	1	0	1	0	0	0	0	0	0	0	0	1740	0	1	1	1	1	0	1	FigS3A: Mi4 neurons are run+ ct+ FigS3E: run+ ct+ cells bodies are found in v/dOptix and v/dDpp.
178	178	1	0	0	0	0	1	0	1	0	0	0	0	0	0	0	1	82	NA	NA	NA	NA	NA	NA	NA	Because this cluster is present in the vOptix and vDpp but barely in the Optix dataset, we assume it is produced in the Dpp and not Optix domain (the vOptix line also labels a small part of the Vsx domain, FigS1C). Because some cells are present in the Optix (but not dOptix) dataset, it could be partly produced in the vOptix domain, are it could be because the cluster contains more than 1 neurona…
172	172	0	0	1	1	1	0	0	1	0	0	0	0	0	0	0	0	306	NA	NA	NA	NA	NA	NA	NA
56	56	0	0	1	1	0	0	0	0	1	0	0	0	0	0	0	0	286	NA	NA	NA	NA	NA	NA	NA	FigS6: Cluster 56 cells in the dOptix and Dpp datasets are likely mis-annotated, because they are mixed Tm5c cells, whereas in the Pxb dataset cluster 56 and Tm5c are clearly separated.
20	20	0	0	1	1	0	0	0	0	1	0	0	0	0	0	0	1	342	NA	NA	NA	NA	NA	NA	NA
18	18	0	0	1	1	0	0	0	0	1	0	0	0	0	0	0	0	47	NA	NA	NA	NA	NA	NA	NA
33	Mi9	1	1	0	0	1	1	0	0	1	0	0	0	0	0	0	0	2031	0	1	1	1	1	0	1	FigS3A: Mi9 neurons are D+ svp+ Fig2E: D+ Svp+ cell bodies are found in d/vOptix and d/vDpp.
34	Tm5c	1	1	1	1	1	1	0	0	1	0	0	0	0	0	0	1	751	NA	NA	NA	NA	NA	NA	NA	FigS5, Annex1: clearly produced in Vsx and Optix domains. Unclear for Dpp. FigS6: Tm5c cells do not form a clearly isolated cluster in the Dpp dataset.
17	17	0	1	0	0	1	0	0	0	1	0	0	0	0	0	0	0	223	NA	NA	NA	NA	NA	NA	NA	FigS5, Annex1: Only a few cells are found in the Vsx domain. In the dOptix dataset, only a few cluster17 cells are found and form a trajectory with Im05 and apoptotic cells, so they might have been misannotated (apoptotic cells might have an affected transcriptome that affects neural network annotation).
21	21	0	0	0	0	0	0	0	0	1	0	0	0	0	0	0	1	154	NA	NA	NA	NA	NA	NA	NA	Annex1: cluster 21 is abundant in the wg dataset. In the Dpp dataset, the few cluster 21 cells are grouped with apoptotic cells, which might have an affected transcriptome that affects neural network annotation. FigS6: The few cluster 21 cells in the Dpp dataset do not form a separate cluster Presence in the vOptix dataset: probably because the vOptix line also sometimes labels the tOPC, FigS1D.
41	41	0	0	1	1	0	0	0	0	0	1	0	0	0	0	0	0	223	NA	NA	NA	NA	NA	NA	NA
42	TmY5a	0	1	0	0	1	0	0	0	0	1	0	0	0	0	0	0	1858	0	1	1	1	NS	0	1	FigS3A: TmY5a neurons are D+ ey+ kn+ FigS3F: D+ ey+ kn+ cell bodies are found in v/dOptix. However, more medial slices show D+ ey+ kn+ cell bodies that could be in the Dpp region. FigS6: in dOptix libraries, TmY5a cells form a trajectory with Im06 and their abundance is likely underestimated.
26	26	0	1	0	0	1	0	0	0	0	1	0	0	0	0	0	0	850	0	1	1	1	NS	0	1	FigS3A: cluster 26 is D+ ey+ kn+ FigS3F: D+ ey+ kn+ cell bodies are found in v/dOptix. However, more medial slices show D+ ey+ kn+ cell bodies that could be in the Dpp region. FigS6: cluster 26 cells are very close, but separated, to cluster 41 cells. The production of cluster 26 in Vsx is therefore unsure based on scRNA-seq alone.
55	Tm29	0	1	0	0	1	0	0	0	0	1	0	0	0	0	0	0	528	0	1	1	1	NS	0	1	FigS3A: Tm29 neurons are D+ ey+ kn+ FigS3F: D+ ey+ kn+ cell bodies are found in v/dOptix. However, more medial slices show D+ ey+ kn+ cell bodies that could be in the Dpp region. FigS6: Tm29 cells do not form a clearly isolated cluster in the Dpp dataset.
54	54	0	0	0	1	0	0	0	0	0	1	0	0	0	0	0	0	70	NA	NA	NA	NA	NA	NA	NA
168	168	0	0	1	0	0	0	0	0	0	0	1	0	0	0	0	0	183	1	1	0	1	1	0	1	FigS3A: cluster 168 is toy+ tup+ FigS3G and FigS8a, panel iv'', in Konstantinides et al., 2022: toy+ tup+ cell bodies are found in vVsx, vOptix, vDpp. FigS5, Annex1: Considered absent from the Optix region since it is highly enriched in the Vsx region
174	174	0	0	0	1	0	0	0	0	0	0	1	0	0	0	0	0	458	NA	NA	NA	NA	NA	NA	NA
173	173	0	0	0	1	0	0	0	0	0	0	1	0	0	0	0	0	268	NA	NA	NA	NA	NA	NA	NA	FigS6: cluster 173 cells do not form a clearly isolated cluster in the dOptix dataset. Considered absent from the Optix region since it is highly enriched in the Vsx region, but unsure.
161	161	1	0	0	0	0	0	0	0	0	0	1	0	0	0	0	0	113	1	1	0	1	1	0	1	FigS3A: cluster 161 is toy+ tup+ FigS3G and FigS8a, panel iv'', in Konstantinides et al., 2022: toy+ tup+ cell bodies are found in vVsx, vOptix, vDpp.
231	169a	0	0	0	0	0	1	0	0	0	0	1	0	0	0	0	0	46	NA	NA	NA	NA	NA	NA	NA
181	181	1	0	0	0	0	1	0	0	0	0	1	0	0	0	0	0	131	NA	NA	NA	NA	NA	NA	NA	The cells in the vOptix dataset are probably because the vOptix line also sometimes labels the Dpp domain, FigS1D.
167	167	0	1	0	0	0	0	0	0	0	0	1	0	0	0	0	0	249	1	1	0	1	1	0	1	FigS3A: cluster 167 is toy+ tup+ FigS3G and FigS8a, panel iv'', in Konstantinides et al., 2022: toy+ tup+ cell bodies are found in vVsx, vOptix, vDpp.
15	Dm10	0	1	0	0	0	0	0	0	0	0	1	0	0	0	0	0	1008	1	1	0	1	1	0	1	FigS3A: Dm10 neurons are toy+ tup+ FigS3G and FigS8a, panel iv'', in Konstantinides et al., 2022: toy+ tup+ cell bodies are found in vVsx, vOptix, vDpp. FigS6: Dm10 cells do not form a clearly separated cluster in Dpp libraries. See also Malin et al. 2024.
183	183	0	0	0	0	1	1	0	0	0	0	1	0	0	0	0	0	267	NA	NA	NA	NA	NA	NA	NA
156	156	0	0	0	0	0	0	0	0	0	0	1	0	0	0	0	0	115	NA	NA	NA	NA	NA	NA	NA	FigS5, Annex1: very few cells in the Dpp datasets, but many cells in the wg datasets. FigS6: cluster 156 cells do not form a clearly separated cluster.
177	177	0	0	0	0	0	0	0	0	0	0	1	0	0	0	0	1	130	NA	NA	NA	NA	NA	NA	NA	FigS5, Annex1: very few cells in the Dpp datasets, but many cells in the wg datasets.
12	Dm12	1	1	0	0	0	0	0	0	0	0	0	1	0	0	0	0	283	0	1	0	1	1	0	1	FigS3A: Dm12 neurons are SoxN+ tj+ FigS3H: SoxN+ tj+ cell bodies are found in vOptix (1/3 closer to vDpp) and slightly in vDpp See also Malin et al. 2024
9	Dm4	1	1	0	0	0	0	0	0	0	0	0	1	0	0	0	0	128	0	1	0	1	1	0	1	FigS3A: Dm4 neurons are SoxN+ tj+ FigS3H: SoxN+ tj+ cell bodies are found in vOptix (1/3 closer to vDpp) and slightly in vDpp See also Malin et al. 2024
136	Dm11	0	0	0	0	1	1	0	0	0	0	0	1	0	0	0	1	177	0	1	1	0	1	0	0	See Dm8 notes.
30	MeSps	0	0	1	1	0	0	0	0	0	0	0	1	0	0	0	0	146	1	1	NS	1	0	0	1	Annex1: cluster 30 cells might not be produced in dOptix, because in this dataset they form a trajectory with apoptotic cells, which might have an affected transcriptome that affects neural network annotation. FigS3A: MeSps neurons are toy+tj+ FigS8a, panel xiii, in Konstantinides et al., 2022: toy+ tj+ cell bodies are found in d/vVsx and 1/3vOptix closer to vVsx. Because TmY14 are produced in vO…
120	120	0	0	1	1	0	0	0	0	0	0	0	1	0	0	0	0	576	1	1	0	1	0	0	1	FigS3A: cluster 120 is toy+tj+ FigS8a, panel xiii, in Konstantinides et al., 2022: toy+ tj+ cell bodies are found in d/vVsx and 1/3vOptix closer to vVsx. Because TmY14 are produced in vOptix, clusters 30 and 120 are likely produced in Vsx.
144	Dm9	1	1	0	0	1	1	0	0	0	0	0	1	0	0	0	0	326	0	1	1	1	1	0	1	FigS3A: Dm9 neurons are fkh+ oc+ (otd) FigS8a, panel v''', in Konstantinides et al., 2022 and FigS1 Naidu et al., 2020 (https://pubmed.ncbi.nlm.nih.gov/32442418/): fkh+ oc+ neurons are found in v/dDpp, and maybe in v/dOptix. See also Malin et al. 2024
145	Lai	1	0	0	0	0	1	0	0	0	0	0	1	0	0	0	0	528	0	1	1	1	1	0	1	FigS3A: Lai neurons are fkh+ oc+ (otd) FigS8a, panel v''', in Konstantinides et al., 2022 and FigS1 Naidu et al., 2020 (https://pubmed.ncbi.nlm.nih.gov/32442418/): fkh+ oc+ neurons are found in v/dDpp, and maybe in v/dOptix.
39	39	1	0	0	0	0	1	0	0	0	0	0	1	0	0	0	1	213	NA	NA	NA	NA	NA	NA	NA
40	LPi4-3	1	0	0	0	0	1	0	0	0	0	0	1	0	0	0	0	136	NA	NA	NA	NA	NA	NA	NA	Because LPi4-3 cells bodies are close to the lobula plate (like neuronal types produced in the IPC), this neuron might not be produced in the main OPC.
38	38	0	0	1	0	0	0	0	0	0	0	0	1	0	0	0	1	388	1	0	0	0	0	0	1	FigS3A: cluster 38 is vvl+ dac+ Vsx1+ FigS3I: vvl+ dac+ Vsx1+ cell bodies are found in vVsx and only slightly in dVsx. See also Dm8 notes.
19	Dm8	0	1	0	0	0	0	0	0	0	0	0	1	0	0	0	0	1026	0	1	0	1	0	0	1	FigS6: in the Pxb dataset, a trajectory is formed between Dm11 annotated with low confidence, Dm8, and cluster 38. FigS3A: cluster 38, Dm8 and Dm11 are dac+ tj+ Fig2 in Courgeon and Desplan, 2019 (https://pubmed.ncbi.nlm.nih.gov/31582524/): dac+ tj+ cell bodies are found in in the 2/3 anterior of the Optix domain where they represent Dm8s, vVsx, and the 1/3 posterior of the dOptix domain (which c…
137	TmY14	0	1	0	0	0	0	0	0	0	0	0	1	0	0	0	0	609	0	1	0	1	0	0	1	FigS3A: TmY14 neurons are toy+ kn+ FigS8a, panel iv''', in Konstantinides et al., 2022: toy+ kn+ neurons are found in vOptix (1/3 closer to Vsx)
14	Dm1	0	1	0	0	0	0	0	0	0	0	0	1	0	0	0	0	156	0	1	0	1	1	0	1	FigS3A: Dm1 neurons are SoxN+ tj+ FigS3H: SoxN+ tj+ cell bodies are found in vOptix (1/3 closer to vDpp) and slightly in vDpp See also Malin et al. 2024
11	11	NA	NA	NA	NA	NA	NA	0	0	0	0	0	1	0	0	0	0	129	NA	NA	NA	NA	NA	NA	NA
32	32	0	0	1	1	0	0	0	0	0	0	0	0	1	0	0	0	204	NA	NA	NA	NA	NA	NA	NA	FigS5, Annex1: cluster 32 cells are very abundant in the Pxb dataset. They are absent in the Optix dataset, but present in the vOptix and dOptix ones. Their presence in the vOptix dataset can be explained because the vOptix line also labels a small part of the Vsx domain (FigS1C). Their presence in the dOptix dataset is more difficult to explain, but they do not form a clearly separated cluster (…
225	Dm3a	0	1	1	1	1	0	0	0	0	0	0	0	1	0	0	0	685	NA	NA	NA	NA	NA	NA	NA	FigS6: In Pxb, dOptix and dpp datasets, presence of large number of Im11 cells forming a trajectory with the few Dm3a or Dm3b cells found in these datasets. This could indicate that both Dm3a and Dm3b abundances are underestimated in these datasets. ventral vs dorsal: We assume that Dm3a/b are present in the dorsal OPC based on the presence of very few Dm3 cells, and many Im11 cells, in the dOpti…
138	138	1	1	1	1	1	1	0	0	0	0	0	0	1	0	0	0	395	NS	1	1	1	1	0	1	FigS3A: cluster 138 is svp+ Dll+ FigS3J: svp+ Dll+ cell bodies are found in v/dOptix and v/dDpp. They might also be found in part of vVsx?
226	Dm3b	1	1	0	0	1	1	0	0	0	0	0	0	1	0	0	0	1309	NA	NA	NA	NA	NA	NA	NA	See Dm3a notes.
29	29	0	1	0	0	0	0	0	0	0	0	0	0	1	0	0	0	187	NS	1	1	1	1	0	1	FigS3A: cluster 29 is svp+ Dll+ FigS3J: svp+ Dll+ cell bodies are found in v/dOptix and v/dDpp. They might also be found in part of vVsx?
123	123	0	1	0	0	0	0	0	0	0	0	0	0	1	0	0	0	910	NS	1	1	1	1	0	1	FigS3A: cluster 123 is svp+ Dll+ FigS3J: svp+ Dll+ cell bodies are found in v/dOptix and v/dDpp. They might also be found in part of vVsx?
124	Dm15	0	0	0	1	1	0	0	0	0	0	0	0	1	0	0	0	500	NA	NA	NA	NA	NA	NA	NA	FigS6: Dm15 cells form a trajectory with Im11 in dOptix, their abundance is likely under-estimated.
37	MeTu	0	0	0	1	1	0	0	0	0	0	0	0	1	0	0	0	824	NA	NA	NA	NA	NA	NA	NA	FigS6: cluster 37 cells form a trajectory with Im11 in dOptix, their abundance is likely under-estimated.
36	36	NA	NA	NA	NA	NA	NA	0	0	0	0	0	0	1	0	0	0	1196	NS	1	1	1	1	0	1	FigS3A: cluster 36 is svp+ Dll+ FigS3J: svp+ Dll+ cell bodies are found in v/dOptix and v/dDpp. They might also be found in part of vVsx? FigS5, Annex1: very enriched in the Optix dataset, but absent from vOptix and dOptix. Cluster 36 could either be produced in the dOptix domain but late in development (dOptix dataset was acquired at early pupal stages), or not in the main OPC (from cells expres…
129	129	1	1	0	0	0	0	0	0	0	0	0	0	0	1	0	1	767	NA	NA	NA	NA	NA	NA	NA	FigS6: cluster 129 cells form a trajectory with Im12 cells in Dpp, their abundance is likely underestimated.
31	Mi15	0	0	0	0	1	1	0	0	0	0	0	0	0	1	0	0	1207	NA	NA	NA	NA	NA	NA	NA	FigS5, Annex1: Mi15 is clearly produced in Optix, and not in hh. FigS6: Mi15 cells form a trajectory with Im12 cells in dOptix, their abundance is likely underestimated. There are very few Mi15 and Dm2 cells in the Dpp dataset, but they also form a trajectory with a large number of Im12: they might be produced in the Dpp domain but it is unsure.
128	Dm2	1	1	1	1	1	1	0	0	0	0	0	0	0	1	0	0	1458	1	1	1	1	1	0	1	FigS3A: Dm2 neurons are Vsx1+ Dll+ FigS3J, FigS3K: Vsx1+ Dll+ cell bodies are found in v/dVsx, v/dOptix, and probably v/dDpp (or at least in the v/dDpp/Optix domain, Fig2F). FigS6: Dm2 cells form a trajectory with Im12 cells in dOptix, their abundance is likely underestimated. There are very few Mi15 and Dm2 cells in the Dpp dataset, but they also form a trajectory with a large number of Im12: th…
1	T1	1	1	1	1	1	1	0	0	0	0	0	0	0	1	0	0	2258	1	1	1	1	1	0	1	Naidu et al., 2020 (https://pubmed.ncbi.nlm.nih.gov/32442418/): T1 is produced in the whole main OPC.

### Sheet: Legend
		Columns "vDpp" to "dDpp":
1		Produced in this region
1		Because of the lack of dVsx or dDpp dataset, production of the neuronal cluster in this region is unconfirmed, however it is assumed based on results in the other datasets. --> for instance, if a cluster is produced in vVsx and dOptix regions, we assume it is also produced in dVsx.
1		Because of the lack of dVsx or dDpp dataset, production of the neuronal cluster in this region is unconfirmed.
1		Might not be produced in this region (see column "comments").
0		Not produced in this region
0		Because of the lack of dVsx or dDpp dataset, lack of production of the neuronal cluster in this region is unconfirmed, however it is assumed based on results in the other datasets. --> for instance, if a cluster is present in the ventral OPC datasets and not dOptix, we assume it is absent from dDpp
0		Might be produced in this region (see column "comments").
		Columns "Hth" to "N_ON": temporal window or Notch status of the corresponding cluster, based on Konstantinides et al., 2022.
		Column "Potentialy_heterogeneous": Cluster that probably contain more than 1 cell type. Based on reclustering the atlas from Özel et al. 2021 with additional cells.
		Column "Adult_cluster_size": the values correspond to the number of cells in each cluster at the adult stage in Özel et al. 2021.
		> 1500 cells
		1000 - 1500 cells
		500 - 1000 cells
		250 - 500 cells
		< 250 cells
		Hetereogeneous, or potentially heterogeneous, cluster.
		Columns "pxb_experiments" to "hth_experiments": scRNA-seq datasets in which the cluster might be present, based on the expression pattern of marker genes in the main OPC (FigS3) or published studies (see column "comments"). "NS" means "not sure".
